# multiScaleAC: Cell-Cell interaction with Moran’s I as a function of kernel bandwidth

**DOI:** 10.64898/2026.07.14.738306

**Authors:** Alex C Soupir, Mitchell T Hayes, Brandon J Manley, Xuefeng Wang, Lauren C Peres, Julia Wrobel, Brooke L Fridley

## Abstract

Over the last decade, spatial transcriptomic technology has transformed our understanding of tissue architecture including cell-cell interactions within the tumor immune microenvironment. A specific use-case of increasing interest is leveraging the spatial statistical relationship of genes whose protein products are known to be involved in ligand-receptor interactions. One methodological limitation of this approach has been the requirement to choose one radius around a cell as a parameter that can come with selection biases. Rather, interactions between cells vary in strength across a range of spatial scales that single-radius choice may miss. To fill this gap we developed ‘multiScaleAC’ to extended Moran’s I, a correlation measure that accounts for locations of values, by employing a Gaussian kernel applied to locations and varying the bandwidth parameter *h*. The resulting Moran’s *I*(*h*) then can be compared between samples using functional data analysis. In the current study, we used simulations to show that our framework has well controlled Type I error due to the use of permutations for assessing significant interactions. We also demonstrate that ‘multiScaleAC’ has high statistical power to identify a significant interaction when a true interaction is simulated (1.00 at bandwidths greater than 5) and increasing power as bandwidth increases when negative interaction is simulated. We found ‘multiScaleAC’ largely captures similar significant ligand-receptor profiles in 8 Visium samples of colon tissue using the same bandwidth as ‘spatialDM’ but without removing low-weight spots from the weight matrix (73.7% - 87.2%). Applying the ‘multiScaleAC’ framework to our previous single-cell spatial transcriptomics data (*COL4A1*-*ITGAV* in the stromal compartment of clear cell renal cell carcinoma) followed by functional principal component analysis, we found functional principal component 1 to represent global interaction elevation/depression. Associating functional principal component 1 scores with immunotherapy exposure showed significantly higher scores in stromal tissues exposed to immunotherapy than those naïve to immunotherapy, indicating an overall higher interaction of cell expressing *COL4A1*-*ITGAV*. These findings recapitulate our previous study while reducing bias in neighbor selections. We believe this is the first study to apply a functional extension of Moran’s I in combination with functional data analysis to understand cell-cell interaction over spatial scales.
