## Supplementary material for "multiScaleAC: Cell-Cell interaction with Moran’s I as a function of kernel bandwidth": Table 1

### Sheet: Table 1
Table 1: Empirical expression profiles used in simulations to assess false positive (Type 1) error. No spatial structure was simulated.
					Expression Statistics						Type I Error Rate
Sample	Point/Cell Density	Scenario	Ligand/Receptor Pair	Gene	Expression Mean	Expression Variance	Zeros	Non-Zeros	Expression Minimum	Expression Maximum	Min	Median	Mean	Max
Visium Intestinal A1	0.00015314	Scenario 1 (TFGB1-[TGFBR1+TGFBR2])	TGFB1_TGFBR1_TGFBR2	Ligand	1.34057	0.27072	2570	79	0.46798	2.85147	0.041	0.05	0.0496185	0.061
			TGFB1_TGFBR1_TGFBR2	Receptor	0.741328	0.103251	2162	487	0.199494	2.57199
		Scenario 2 (High LR Expression)	HLA-A_CD8A	Ligand	3.02479	0.258312	146	2503	1.23226	4.55124	0.038	0.047	0.0486024	0.061
			CD1D_CEACAM5	Receptor	2.35514	0.602891	1101	1548	0.59623	4.1501
		Scenario 3 (High L/Low R Expression)	HLA-A_CD8A	Ligand	3.02479	0.258312	146	2503	1.23226	4.55124	0.045	0.052	0.0525201	0.066
			VWF_GP1BA_GP1BB_GP5_GP9	Receptor	0.429504	0.028671	2639	10	0.235819	0.815126
		Scenario 4 (Most 0s)	TGFB2_TGFBR1_TGFBR2	Ligand	0.925149	0.0692959	2646	3	0.722595	1.2227	0.055	0.063	0.0627731	0.07
			CCL5_CCR1	Receptor	0.895984	0.0291364	2646	3	0.724235	1.0656
CosMx SMI ccRCC RCC3-1	0.000228393	Scenario 11 (TFGB1-[TGFBR1+TGFBR2])	TGFB2_TGFBR1_TGFBR2	Ligand	0.742946	0.022624	4179	322	0.693147	1.79176	0.032	0.047	0.0471506	0.061
			TGFB2_TGFBR1_TGFBR2	Receptor	0.505413	0.0288473	3330	1171	0.405465	1.38629
		Scenario 12 (High LR Expression)	HLA-A_CD8A	Ligand	1.50664	0.224144	209	4292	0.693147	3.09104	0.039	0.049	0.0493173	0.059
			APP_CD74	Receptor	1.78413	0.355893	288	4213	0.693147	3.66356
		Scenario 13 (High L/Low R Expression)	HLA-A_CD8A	Ligand	1.50664	0.224144	209	4292	0.693147	3.09104	0.033	0.055	0.0558353	0.064
			TGFB1_ACVR1_TGFBR1	Receptor	0.371573	0.019005	3196	1305	0.287682	1.09861
		Scenario 14 (Most 0s)	COL9A1_ITGA1_ITGB1	Ligand	0.7254	0.0121755	4413	88	0.693147	1.09861	0.034	0.054	0.0531968	0.062
			PROK2_PROKR1	Receptor	0.72153	0.0108107	4401	100	0.693147	1.09861
					1
					2
					3
					4
					5
					6
					7
					8
