## Supplementary material for "multiScaleAC: Cell-Cell interaction with Moran’s I as a function of kernel bandwidth": Table 2

### Sheet: Table 2
Table 2: Simulation parameters for assessing power.
Sample	Point/Cell Density	Scenario	Minimum Standard Deviation	Maximum Standard Deviation	Ligand/Receptor Shift
Visium - Intestinal A1	0.00015314	Scenario 21	30	250	0
		Scenario 22	30	250	1
		Scenario 23	250	500	0
		Scenario 24	250	500	1
CosMx SMI - ccRCC RCC3-1	0.000228393	Scenario 31	30	250	0
		Scenario 32	30	250	1
		Scenario 33	250	500	0
		Scenario 34	250	500	1
