## Supplementary material for "multiScaleAC: Cell-Cell interaction with Moran’s I as a function of kernel bandwidth": Table 3

### Sheet: Table 3
Table 3: Number of ligand-receptor pairs that were identified as significant in SpatialDM, KernelCommunication, niether, or both methods in Visium samples from intestine with a bandwidth of 75. Both methods used permtuations to determine significance (FDR < 0.05).
Category	A1	A2	A3	A4	A6	A7	A8	A9
Both	276	265	323	484	417	321	193	228
KernelCommunication Only	37	42	53	61	23	37	27	30
SpatialDM Only	16	32	23	10	57	36	42	31
Niether	840	865	772	711	712	781	908	932
Total	1169	1204	1171	1266	1209	1175	1170	1221
