## Supplementary material for "multiScaleAC: Cell-Cell interaction with Moran’s I as a function of kernel bandwidth": Table 4

### Sheet: Table 4
Table 4: Power of Moran's I in varying simulation scenarios using different kernel bandwidths.
	Visium				CosMx SMI
	Small Clusters		Large Clusters		Small Clusters		Large Clusters
	No Shift	Full Shift	No Shift	Full Shift	No Shift	Full Shift	No Shift	Full Shift
h	Scenario 21	Scenario 22	Scenario 23	Scenario 24	Scenario 31	Scenario 32	Scenario 33	Scenario 34
0	0	0	0	0	0	0	0	0
1	0	0	0	0	0	0	0	0
2	0	0	0	0	0	0	0	0
3	1	0.399	1	0.717	0.729	0.295	0.723	0.557
4	1	0.412	1	0.726	0.995	0.404	0.993	0.745
5	1	0.418	1	0.727	1	0.404	1	0.749
6	1	0.419	1	0.729	1	0.405	1	0.751
7	1	0.417	1	0.73	1	0.405	1	0.751
8	1	0.416	1	0.73	1	0.406	1	0.753
9	1	0.418	1	0.731	1	0.408	1	0.752
10	1	0.417	1	0.73	1	0.409	1	0.753
11	1	0.417	1	0.729	1	0.411	1	0.752
12	1	0.418	1	0.729	1	0.412	1	0.753
13	1	0.418	1	0.73	1	0.412	1	0.753
14	1	0.419	1	0.73	1	0.416	1	0.754
15	1	0.42	1	0.731	1	0.419	1	0.754
16	1	0.421	1	0.731	1	0.422	1	0.755
17	1	0.422	1	0.731	1	0.425	1	0.756
18	1	0.422	1	0.731	1	0.426	1	0.755
19	1	0.422	1	0.731	1	0.427	1	0.757
20	1	0.422	1	0.731	1	0.429	1	0.758
21	1	0.422	1	0.731	1	0.43	1	0.758
22	1	0.421	1	0.731	1	0.434	1	0.759
23	1	0.421	1	0.731	1	0.434	1	0.762
24	1	0.421	1	0.731	1	0.439	1	0.764
25	1	0.421	1	0.731	1	0.438	1	0.765
26	1	0.421	1	0.731	1	0.443	1	0.765
27	1	0.421	1	0.731	1	0.447	1	0.765
28	1	0.42	1	0.731	1	0.45	1	0.766
29	1	0.42	1	0.731	1	0.451	1	0.768
30	1	0.42	1	0.731	1	0.454	1	0.768
31	1	0.42	1	0.731	1	0.457	1	0.768
32	1	0.42	1	0.731	1	0.459	1	0.768
33	1	0.42	1	0.731	1	0.461	1	0.768
34	1	0.421	1	0.731	1	0.463	1	0.769
35	1	0.423	1	0.731	1	0.467	1	0.77
36	1	0.423	1	0.731	1	0.468	1	0.77
37	1	0.423	1	0.731	1	0.468	1	0.77
38	1	0.424	1	0.731	1	0.469	1	0.77
39	1	0.424	1	0.731	1	0.471	1	0.77
40	1	0.424	1	0.731	1	0.472	1	0.771
41	1	0.424	1	0.731	1	0.477	1	0.772
42	1	0.424	1	0.731	1	0.479	1	0.772
43	1	0.424	1	0.731	1	0.48	1	0.772
44	1	0.424	1	0.731	1	0.481	1	0.772
45	1	0.424	1	0.731	1	0.482	1	0.773
46	1	0.424	1	0.731	1	0.482	1	0.773
47	1	0.424	1	0.731	1	0.483	1	0.773
48	1	0.424	1	0.731	1	0.487	1	0.772
49	1	0.424	1	0.731	1	0.488	1	0.772
50	1	0.424	1	0.731	1	0.491	1	0.772
51	1	0.424	1	0.731	1	0.492	1	0.771
52	1	0.425	1	0.731	1	0.493	1	0.771
53	1	0.427	1	0.732	1	0.495	1	0.771
54	1	0.427	1	0.732	1	0.496	1	0.772
55	1	0.427	1	0.732	1	0.499	1	0.773
56	1	0.429	1	0.732	1	0.501	1	0.774
57	1	0.429	1	0.732	1	0.501	1	0.775
58	1	0.43	1	0.734	1	0.504	1	0.775
59	1	0.429	1	0.735	1	0.503	1	0.774
60	1	0.43	1	0.737	1	0.505	1	0.774
61	1	0.431	1	0.737	1	0.507	1	0.775
62	1	0.431	1	0.737	1	0.508	1	0.776
63	1	0.431	1	0.738	1	0.509	1	0.776
64	1	0.433	1	0.739	1	0.509	1	0.776
65	1	0.434	1	0.739	1	0.512	1	0.777
66	1	0.437	1	0.739	1	0.515	1	0.777
67	1	0.438	1	0.739	1	0.516	1	0.777
68	1	0.439	1	0.739	1	0.516	1	0.778
69	1	0.44	1	0.739	1	0.516	1	0.778
70	1	0.441	1	0.739	1	0.516	1	0.778
71	1	0.442	1	0.739	1	0.517	1	0.778
72	1	0.444	1	0.74	1	0.517	1	0.778
73	1	0.446	1	0.74	1	0.517	1	0.778
74	1	0.447	1	0.74	1	0.519	1	0.778
75	1	0.448	1	0.74	1	0.521	1	0.778
76	1	0.449	1	0.739	1	0.521	1	0.778
77	1	0.449	1	0.739	1	0.521	1	0.778
78	1	0.451	1	0.74	1	0.521	1	0.777
79	1	0.452	1	0.739	1	0.524	1	0.776
80	1	0.452	1	0.739	1	0.526	1	0.776
81	1	0.453	1	0.739	1	0.529	1	0.777
82	1	0.454	1	0.739	1	0.529	1	0.777
83	1	0.454	1	0.739	1	0.53	1	0.777
84	1	0.455	1	0.739	1	0.531	1	0.779
85	1	0.455	1	0.74	1	0.532	1	0.779
86	1	0.458	1	0.74	1	0.534	1	0.779
87	1	0.458	1	0.74	1	0.534	1	0.78
88	1	0.459	1	0.741	1	0.536	1	0.78
89	1	0.462	1	0.742	1	0.537	1	0.78
90	1	0.465	1	0.743	1	0.538	1	0.78
91	1	0.466	1	0.743	1	0.539	1	0.78
92	1	0.467	1	0.743	1	0.542	1	0.781
93	1	0.467	1	0.743	1	0.543	1	0.781
94	1	0.467	1	0.743	1	0.544	1	0.782
95	1	0.468	1	0.743	1	0.544	1	0.783
96	1	0.471	1	0.744	1	0.545	1	0.784
97	1	0.475	1	0.744	1	0.545	1	0.784
98	1	0.475	1	0.745	1	0.546	1	0.784
99	1	0.478	1	0.745	1	0.547	1	0.784
100	1	0.48	1	0.745	1	0.548	1	0.784
101	1	0.48	1	0.745	1	0.55	1	0.784
102	1	0.481	1	0.745	1	0.551	1	0.784
103	1	0.483	1	0.745	1	0.552	1	0.784
104	1	0.484	1	0.745	1	0.555	1	0.784
105	1	0.488	1	0.744	1	0.555	1	0.784
106	1	0.491	1	0.744	1	0.558	1	0.784
107	1	0.493	1	0.744	1	0.559	1	0.784
108	1	0.494	1	0.744	1	0.559	1	0.784
109	1	0.497	1	0.744	1	0.56	1	0.784
110	1	0.499	1	0.745	1	0.561	1	0.784
111	1	0.5	1	0.745	1	0.563	1	0.784
112	1	0.501	1	0.745	1	0.563	1	0.785
113	1	0.501	1	0.747	1	0.566	1	0.785
114	1	0.501	1	0.748	1	0.566	1	0.785
115	1	0.503	1	0.748	1	0.567	1	0.785
116	1	0.503	1	0.748	1	0.569	1	0.785
117	1	0.503	1	0.748	1	0.571	1	0.786
118	1	0.509	1	0.749	1	0.572	1	0.787
119	1	0.51	1	0.749	1	0.573	1	0.788
120	1	0.512	1	0.749	1	0.578	1	0.788
121	1	0.515	1	0.749	1	0.58	1	0.789
122	1	0.516	1	0.751	1	0.585	1	0.789
123	1	0.517	1	0.751	1	0.586	1	0.79
124	1	0.519	1	0.752	1	0.588	1	0.791
125	1	0.521	1	0.752	1	0.59	1	0.791
126	1	0.521	1	0.752	1	0.592	1	0.791
127	1	0.525	1	0.752	1	0.595	1	0.791
128	1	0.526	1	0.752	1	0.597	1	0.792
129	1	0.527	1	0.752	1	0.599	1	0.792
130	1	0.529	1	0.752	1	0.599	1	0.793
131	1	0.53	1	0.754	1	0.6	1	0.794
132	1	0.533	1	0.754	1	0.602	1	0.795
133	1	0.535	1	0.755	1	0.603	1	0.795
134	1	0.536	1	0.755	1	0.608	1	0.795
135	1	0.538	1	0.756	1	0.611	1	0.795
136	1	0.541	1	0.757	1	0.612	1	0.795
137	1	0.542	1	0.757	1	0.613	1	0.795
138	1	0.545	1	0.757	1	0.613	1	0.796
139	1	0.546	1	0.757	1	0.614	1	0.798
140	1	0.554	1	0.758	1	0.615	1	0.797
141	1	0.555	1	0.759	1	0.616	1	0.798
142	1	0.558	1	0.759	1	0.617	1	0.798
143	1	0.558	1	0.759	1	0.619	1	0.798
144	1	0.56	1	0.759	1	0.621	1	0.798
145	1	0.562	1	0.759	1	0.622	1	0.798
146	1	0.566	1	0.759	1	0.625	1	0.798
147	1	0.567	1	0.759	1	0.628	1	0.798
148	1	0.571	1	0.76	1	0.632	1	0.798
149	1	0.572	1	0.76	1	0.634	1	0.798
150	1	0.572	1	0.76	1	0.635	1	0.798
151	1	0.574	1	0.76	1	0.64	1	0.799
152	1	0.574	1	0.762	1	0.641	1	0.799
153	1	0.577	1	0.762	1	0.643	1	0.799
154	1	0.579	1	0.762	1	0.643	1	0.8
155	1	0.582	1	0.763	1	0.643	1	0.801
156	1	0.583	1	0.764	1	0.646	1	0.801
157	1	0.584	1	0.764	1	0.647	1	0.801
158	1	0.585	1	0.765	1	0.647	1	0.801
159	1	0.587	1	0.765	1	0.649	1	0.801
160	1	0.588	1	0.766	1	0.65	1	0.802
161	1	0.59	1	0.766	1	0.652	1	0.804
162	1	0.592	1	0.766	1	0.654	1	0.805
163	1	0.594	1	0.768	1	0.657	1	0.805
164	1	0.595	1	0.768	1	0.657	1	0.805
165	1	0.597	1	0.767	1	0.658	1	0.805
166	1	0.598	1	0.768	1	0.658	1	0.805
167	1	0.6	1	0.768	1	0.66	1	0.805
168	1	0.6	1	0.768	1	0.661	1	0.805
169	1	0.6	1	0.77	1	0.663	1	0.805
170	1	0.602	1	0.77	1	0.665	1	0.805
171	1	0.607	1	0.77	1	0.668	1	0.806
172	1	0.61	1	0.77	1	0.67	1	0.806
173	1	0.611	1	0.77	1	0.671	1	0.808
174	1	0.611	1	0.77	1	0.673	1	0.809
175	1	0.611	1	0.772	1	0.674	1	0.811
176	1	0.615	1	0.773	1	0.677	1	0.813
177	1	0.616	1	0.773	1	0.679	1	0.813
178	1	0.619	1	0.775	1	0.68	1	0.813
179	1	0.619	1	0.775	1	0.681	1	0.813
180	1	0.621	1	0.774	1	0.687	1	0.813
181	1	0.622	1	0.774	1	0.689	1	0.813
182	1	0.623	1	0.774	1	0.69	1	0.814
183	1	0.626	1	0.774	1	0.692	1	0.814
184	1	0.628	1	0.774	1	0.692	1	0.814
185	1	0.629	1	0.775	1	0.694	1	0.815
186	1	0.63	1	0.776	1	0.695	1	0.815
187	1	0.633	1	0.777	1	0.698	1	0.815
188	1	0.634	1	0.777	1	0.699	1	0.816
189	1	0.636	1	0.778	1	0.699	1	0.816
190	1	0.638	1	0.778	1	0.7	1	0.816
191	1	0.638	1	0.779	1	0.701	1	0.817
192	1	0.638	1	0.779	1	0.704	1	0.819
193	1	0.639	1	0.78	1	0.707	1	0.819
194	1	0.639	1	0.781	1	0.708	1	0.82
195	1	0.644	1	0.782	1	0.708	1	0.82
196	1	0.646	1	0.783	1	0.71	1	0.821
197	1	0.649	1	0.783	1	0.712	1	0.821
198	1	0.653	1	0.784	1	0.714	1	0.821
199	1	0.655	1	0.784	1	0.715	1	0.822
200	1	0.657	1	0.785	1	0.717	1	0.823
201	1	0.659	1	0.786	1	0.718	1	0.824
202	1	0.661	1	0.786	1	0.717	1	0.824
203	1	0.664	1	0.787	1	0.717	1	0.825
204	1	0.667	1	0.788	1	0.719	1	0.827
205	1	0.667	1	0.788	1	0.721	1	0.827
206	1	0.668	1	0.788	1	0.721	1	0.827
207	1	0.669	1	0.788	1	0.725	1	0.827
208	1	0.671	1	0.788	1	0.726	1	0.827
209	1	0.674	1	0.788	1	0.727	1	0.827
210	1	0.677	1	0.788	1	0.729	1	0.827
211	1	0.68	1	0.788	1	0.733	1	0.827
212	1	0.681	1	0.789	1	0.734	1	0.827
213	1	0.683	1	0.79	1	0.737	1	0.827
214	1	0.684	1	0.791	1	0.737	1	0.827
215	1	0.685	1	0.792	1	0.738	1	0.827
216	1	0.687	1	0.792	1	0.739	1	0.828
217	1	0.69	1	0.792	1	0.739	1	0.828
218	1	0.69	1	0.794	1	0.741	1	0.828
219	1	0.694	1	0.796	1	0.743	1	0.829
220	1	0.695	1	0.798	1	0.747	1	0.829
221	1	0.697	1	0.798	1	0.749	1	0.829
222	1	0.701	1	0.798	1	0.75	1	0.829
223	1	0.703	1	0.798	1	0.75	1	0.829
224	1	0.706	1	0.799	1	0.751	1	0.829
225	1	0.709	1	0.799	1	0.752	1	0.829
226	1	0.71	1	0.799	1	0.756	1	0.83
227	1	0.715	1	0.799	1	0.759	1	0.83
228	1	0.716	1	0.799	1	0.761	1	0.831
229	1	0.717	1	0.801	1	0.763	1	0.832
230	1	0.719	1	0.801	1	0.763	1	0.833
231	1	0.72	1	0.802	1	0.764	1	0.834
232	1	0.721	1	0.802	1	0.765	1	0.834
233	1	0.721	1	0.803	1	0.767	1	0.834
234	1	0.723	1	0.804	1	0.767	1	0.834
235	1	0.726	1	0.805	1	0.769	1	0.834
236	1	0.727	1	0.806	1	0.773	1	0.835
237	1	0.729	1	0.806	1	0.778	1	0.835
238	1	0.731	1	0.806	1	0.779	1	0.835
239	1	0.731	1	0.806	1	0.782	1	0.835
240	1	0.734	1	0.807	1	0.785	1	0.835
241	1	0.735	1	0.808	1	0.791	1	0.835
242	1	0.738	1	0.81	1	0.792	1	0.835
243	1	0.741	1	0.813	1	0.794	1	0.836
244	1	0.744	1	0.814	1	0.796	1	0.838
245	1	0.749	1	0.816	1	0.799	1	0.838
246	1	0.751	1	0.816	1	0.801	1	0.838
247	1	0.754	1	0.817	1	0.802	1	0.838
248	1	0.756	1	0.817	1	0.802	1	0.84
249	1	0.756	1	0.818	1	0.805	1	0.84
250	1	0.758	1	0.818	1	0.805	1	0.84
251	1	0.759	1	0.818	1	0.805	1	0.84
252	1	0.761	1	0.819	1	0.807	1	0.84
253	1	0.762	1	0.819	1	0.807	1	0.84
254	1	0.762	1	0.82	1	0.809	1	0.84
255	1	0.765	1	0.82	1	0.81	1	0.841
256	1	0.766	1	0.82	1	0.811	1	0.841
257	1	0.772	1	0.82	1	0.811	1	0.841
258	1	0.774	1	0.82	1	0.813	1	0.843
259	1	0.776	1	0.821	1	0.816	1	0.844
260	1	0.778	1	0.822	1	0.817	1	0.844
261	1	0.78	1	0.823	1	0.819	1	0.845
262	1	0.78	1	0.823	1	0.821	1	0.846
263	1	0.781	1	0.825	1	0.822	1	0.847
264	1	0.781	1	0.826	1	0.822	1	0.847
265	1	0.783	1	0.827	1	0.824	1	0.847
266	1	0.787	1	0.828	1	0.826	1	0.847
267	1	0.789	1	0.828	1	0.826	1	0.847
268	1	0.789	1	0.829	1	0.827	1	0.847
269	1	0.792	1	0.83	1	0.833	1	0.847
270	1	0.792	1	0.83	1	0.836	1	0.849
271	1	0.794	1	0.83	1	0.836	1	0.849
272	1	0.795	1	0.83	1	0.838	1	0.849
273	1	0.795	1	0.831	1	0.839	1	0.849
274	1	0.798	1	0.831	1	0.841	1	0.851
275	1	0.799	1	0.832	1	0.843	1	0.851
276	1	0.8	1	0.832	1	0.844	1	0.851
277	1	0.8	1	0.832	1	0.846	1	0.85
278	1	0.804	1	0.832	1	0.847	1	0.85
279	1	0.804	1	0.832	1	0.847	1	0.85
280	1	0.805	1	0.833	1	0.849	1	0.85
281	1	0.806	1	0.834	1	0.85	1	0.85
282	1	0.806	1	0.836	1	0.852	1	0.85
283	1	0.807	1	0.837	1	0.852	1	0.85
284	1	0.808	1	0.838	1	0.852	1	0.85
285	1	0.809	1	0.838	1	0.852	1	0.85
286	1	0.811	1	0.838	1	0.854	1	0.851
287	1	0.812	1	0.838	1	0.855	1	0.852
288	1	0.812	1	0.838	1	0.858	1	0.852
289	1	0.813	1	0.838	1	0.859	1	0.853
290	1	0.813	1	0.839	1	0.859	1	0.853
291	1	0.814	1	0.84	1	0.859	1	0.853
292	1	0.814	1	0.841	1	0.859	1	0.856
293	1	0.815	1	0.841	1	0.861	1	0.856
294	1	0.815	1	0.841	1	0.863	1	0.857
295	1	0.818	1	0.842	1	0.865	1	0.857
296	1	0.818	1	0.842	1	0.868	1	0.857
297	1	0.818	1	0.843	1	0.869	1	0.857
298	1	0.821	1	0.843	1	0.869	1	0.857
299	1	0.823	1	0.844	1	0.87	1	0.859
300	1	0.825	1	0.844	1	0.872	1	0.859
301	1	0.826	1	0.844	1	0.873	1	0.86
302	1	0.826	1	0.844	1	0.874	1	0.861
303	1	0.827	1	0.844	1	0.875	1	0.861
304	1	0.828	1	0.845	1	0.877	1	0.861
305	1	0.828	1	0.846	1	0.878	1	0.862
306	1	0.831	1	0.847	1	0.878	1	0.864
307	1	0.833	1	0.849	1	0.879	1	0.864
308	1	0.837	1	0.849	1	0.88	1	0.866
309	1	0.839	1	0.85	1	0.881	1	0.866
310	1	0.839	1	0.85	1	0.881	1	0.866
311	1	0.841	1	0.85	1	0.882	1	0.867
312	1	0.842	1	0.851	1	0.883	1	0.868
313	1	0.843	1	0.851	1	0.884	1	0.869
314	1	0.843	1	0.852	1	0.885	1	0.869
315	1	0.843	1	0.853	1	0.886	1	0.87
316	1	0.843	1	0.853	1	0.888	1	0.872
317	1	0.844	1	0.853	1	0.889	1	0.873
318	1	0.846	1	0.855	1	0.889	1	0.873
319	1	0.848	1	0.856	1	0.891	1	0.873
320	1	0.849	1	0.858	1	0.892	1	0.873
321	1	0.851	1	0.858	1	0.893	1	0.873
322	1	0.852	1	0.859	1	0.893	1	0.873
323	1	0.855	1	0.859	1	0.894	1	0.874
324	1	0.858	1	0.86	1	0.894	1	0.874
325	1	0.859	1	0.86	1	0.894	1	0.874
326	1	0.859	1	0.86	1	0.895	1	0.874
327	1	0.86	1	0.86	1	0.895	1	0.874
328	1	0.862	1	0.86	1	0.897	1	0.875
329	1	0.864	1	0.86	1	0.898	1	0.875
330	1	0.866	1	0.861	1	0.901	1	0.876
331	1	0.866	1	0.862	1	0.902	1	0.876
332	1	0.866	1	0.863	1	0.902	1	0.877
333	1	0.867	1	0.863	1	0.903	1	0.878
334	1	0.87	1	0.864	1	0.905	1	0.878
335	1	0.873	1	0.865	1	0.907	1	0.878
336	1	0.875	1	0.865	1	0.907	1	0.878
337	1	0.876	1	0.865	1	0.908	1	0.879
338	1	0.878	1	0.865	1	0.908	1	0.879
339	1	0.879	1	0.865	1	0.908	1	0.881
340	1	0.879	1	0.866	1	0.909	1	0.881
341	1	0.881	1	0.866	1	0.91	1	0.882
342	1	0.882	1	0.866	1	0.913	1	0.882
343	1	0.882	1	0.866	1	0.915	1	0.883
344	1	0.883	1	0.866	1	0.915	1	0.883
345	1	0.883	1	0.866	1	0.915	1	0.883
346	1	0.883	1	0.866	1	0.916	1	0.883
347	1	0.884	1	0.868	1	0.918	1	0.884
348	1	0.885	1	0.869	1	0.918	1	0.884
349	1	0.885	1	0.87	1	0.918	1	0.885
350	1	0.885	1	0.871	1	0.92	1	0.885
351	1	0.885	1	0.871	1	0.92	1	0.887
352	1	0.885	1	0.872	1	0.921	1	0.889
353	1	0.885	1	0.872	1	0.921	1	0.889
354	1	0.887	1	0.873	1	0.922	1	0.889
355	1	0.887	1	0.874	1	0.922	1	0.889
356	1	0.887	1	0.877	1	0.922	1	0.889
357	1	0.887	1	0.877	1	0.924	1	0.89
358	1	0.888	1	0.878	1	0.927	1	0.891
359	1	0.889	1	0.878	1	0.927	1	0.892
360	1	0.89	1	0.878	1	0.927	1	0.892
361	1	0.891	1	0.879	1	0.928	1	0.892
362	1	0.891	1	0.88	1	0.928	1	0.893
363	1	0.891	1	0.88	1	0.928	1	0.893
364	1	0.891	1	0.881	1	0.928	1	0.896
365	1	0.891	1	0.882	1	0.929	1	0.897
366	1	0.894	1	0.882	1	0.929	1	0.897
367	1	0.897	1	0.883	1	0.929	1	0.897
368	1	0.897	1	0.883	1	0.929	1	0.898
369	1	0.898	1	0.884	1	0.929	1	0.899
370	1	0.899	1	0.884	1	0.932	1	0.9
371	1	0.901	1	0.884	1	0.934	1	0.9
372	1	0.901	1	0.884	1	0.935	1	0.9
373	1	0.902	1	0.884	1	0.935	1	0.9
374	1	0.902	1	0.884	1	0.938	1	0.9
375	1	0.903	1	0.884	1	0.939	1	0.9
376	1	0.903	1	0.884	1	0.939	1	0.901
377	1	0.904	1	0.884	1	0.94	1	0.901
378	1	0.906	1	0.884	1	0.942	1	0.901
379	1	0.906	1	0.885	1	0.944	1	0.903
380	1	0.906	1	0.885	1	0.945	1	0.903
381	1	0.906	1	0.885	1	0.945	1	0.903
382	1	0.907	1	0.885	1	0.945	1	0.904
383	1	0.907	1	0.886	1	0.945	1	0.904
384	1	0.908	1	0.888	1	0.945	1	0.905
385	1	0.91	1	0.889	1	0.945	1	0.906
386	1	0.91	1	0.889	1	0.947	1	0.908
387	1	0.911	1	0.889	1	0.948	1	0.908
388	1	0.913	1	0.889	1	0.948	1	0.908
389	1	0.913	1	0.889	1	0.948	1	0.908
390	1	0.913	1	0.889	1	0.948	1	0.909
391	1	0.913	1	0.889	1	0.949	1	0.909
392	1	0.914	1	0.89	1	0.95	1	0.91
393	1	0.916	1	0.89	1	0.952	1	0.914
394	1	0.916	1	0.891	1	0.952	1	0.914
395	1	0.916	1	0.891	1	0.952	1	0.914
396	1	0.918	1	0.892	1	0.952	1	0.914
397	1	0.919	1	0.893	1	0.953	1	0.914
398	1	0.919	1	0.894	1	0.955	1	0.914
399	1	0.919	1	0.894	1	0.955	1	0.915
400	1	0.92	1	0.894	1	0.955	1	0.916
401	1	0.921	1	0.894	1	0.955	1	0.916
402	1	0.922	1	0.896	1	0.955	1	0.916
403	1	0.923	1	0.899	1	0.955	1	0.917
404	1	0.923	1	0.9	1	0.955	1	0.917
405	1	0.924	1	0.9	1	0.955	1	0.917
406	1	0.926	1	0.9	1	0.955	1	0.917
407	1	0.927	1	0.9	1	0.955	1	0.917
408	1	0.929	1	0.9	1	0.955	1	0.917
409	1	0.929	1	0.9	1	0.956	1	0.917
410	1	0.929	1	0.901	1	0.956	1	0.917
411	1	0.929	1	0.901	1	0.956	1	0.92
412	1	0.929	1	0.901	1	0.956	1	0.92
413	1	0.93	1	0.902	1	0.956	1	0.92
414	1	0.93	1	0.903	1	0.956	1	0.92
415	1	0.931	1	0.903	1	0.957	1	0.92
416	1	0.932	1	0.903	1	0.957	1	0.92
417	1	0.932	1	0.904	1	0.957	1	0.921
418	1	0.932	1	0.904	1	0.957	1	0.921
419	1	0.932	1	0.904	1	0.957	1	0.921
420	1	0.932	1	0.905	1	0.957	1	0.921
421	1	0.932	1	0.906	1	0.957	1	0.921
422	1	0.934	1	0.907	1	0.957	1	0.921
423	1	0.934	1	0.908	1	0.957	1	0.921
424	1	0.934	1	0.908	1	0.957	1	0.922
425	1	0.936	1	0.908	1	0.957	1	0.922
426	1	0.936	1	0.908	1	0.957	1	0.922
427	1	0.936	1	0.908	1	0.958	1	0.922
428	1	0.936	1	0.908	1	0.959	1	0.922
429	1	0.937	1	0.908	1	0.959	1	0.922
430	1	0.937	1	0.908	1	0.959	1	0.922
431	1	0.937	1	0.909	1	0.961	1	0.922
432	1	0.939	1	0.91	1	0.962	1	0.923
433	1	0.939	1	0.91	1	0.963	1	0.924
434	1	0.939	1	0.911	1	0.964	1	0.926
435	1	0.939	1	0.911	1	0.964	1	0.926
436	1	0.941	1	0.911	1	0.964	1	0.927
437	1	0.941	1	0.911	1	0.964	1	0.928
438	1	0.941	1	0.913	1	0.964	1	0.928
439	1	0.941	1	0.913	1	0.964	1	0.928
440	1	0.942	1	0.913	1	0.964	1	0.928
441	1	0.943	1	0.913	1	0.964	1	0.929
442	1	0.943	1	0.913	1	0.964	1	0.929
443	1	0.943	1	0.913	1	0.964	1	0.929
444	1	0.945	1	0.913	1	0.964	1	0.929
445	1	0.946	1	0.913	1	0.964	1	0.929
446	1	0.946	1	0.913	1	0.964	1	0.929
447	1	0.946	1	0.914	1	0.964	1	0.931
448	1	0.946	1	0.914	1	0.964	1	0.931
449	1	0.947	1	0.914	1	0.965	1	0.931
450	1	0.947	1	0.914	1	0.965	1	0.931
451	1	0.949	1	0.914	1	0.965	1	0.931
452	1	0.949	1	0.914	1	0.967	1	0.931
453	1	0.949	1	0.915	1	0.967	1	0.932
454	1	0.949	1	0.915	1	0.967	1	0.933
455	1	0.949	1	0.916	1	0.967	1	0.934
456	1	0.949	1	0.916	1	0.967	1	0.934
457	1	0.95	1	0.916	1	0.967	1	0.934
458	1	0.95	1	0.916	1	0.967	1	0.934
459	1	0.952	1	0.916	1	0.967	1	0.934
460	1	0.953	1	0.917	1	0.97	1	0.934
461	1	0.954	1	0.918	1	0.97	1	0.934
462	1	0.954	1	0.918	1	0.97	1	0.935
463	1	0.954	1	0.919	1	0.972	1	0.935
464	1	0.955	1	0.92	1	0.972	1	0.935
465	1	0.955	1	0.92	1	0.972	1	0.936
466	1	0.955	1	0.92	1	0.972	1	0.936
467	1	0.955	1	0.92	1	0.972	1	0.936
468	1	0.955	1	0.92	1	0.972	1	0.936
469	1	0.955	1	0.92	1	0.972	1	0.936
470	1	0.955	1	0.92	1	0.972	1	0.936
471	1	0.956	1	0.92	1	0.972	1	0.937
472	1	0.957	1	0.92	1	0.972	1	0.938
473	1	0.957	1	0.92	1	0.973	1	0.938
474	1	0.958	1	0.92	1	0.973	1	0.938
475	1	0.958	1	0.922	1	0.973	1	0.938
476	1	0.958	1	0.922	1	0.973	1	0.939
477	1	0.958	1	0.922	1	0.973	1	0.94
478	1	0.958	1	0.922	1	0.973	1	0.94
479	1	0.958	1	0.924	1	0.973	1	0.94
480	1	0.958	1	0.926	1	0.973	1	0.94
481	1	0.958	1	0.927	1	0.973	1	0.94
482	1	0.958	1	0.927	1	0.973	1	0.94
483	1	0.958	1	0.927	1	0.973	1	0.94
484	1	0.959	1	0.927	1	0.973	1	0.94
485	1	0.96	1	0.927	1	0.974	1	0.94
486	1	0.96	1	0.927	1	0.975	1	0.94
487	1	0.961	1	0.928	1	0.975	1	0.94
488	1	0.961	1	0.928	1	0.975	1	0.94
489	1	0.961	1	0.928	1	0.976	1	0.94
490	1	0.961	1	0.929	1	0.976	1	0.941
491	1	0.961	1	0.929	1	0.976	1	0.941
492	1	0.961	1	0.929	1	0.976	1	0.941
493	1	0.961	1	0.929	1	0.976	1	0.942
494	1	0.961	1	0.929	1	0.976	1	0.942
495	1	0.961	1	0.929	1	0.976	1	0.942
496	1	0.961	1	0.93	1	0.976	1	0.942
497	1	0.961	1	0.93	1	0.976	1	0.942
498	1	0.961	1	0.932	1	0.976	1	0.942
499	1	0.961	1	0.932	1	0.976	1	0.942
500	1	0.961	1	0.932	1	0.977	1	0.942
