## Supplementary material for "multiScaleAC: Cell-Cell interaction with Moran’s I as a function of kernel bandwidth": Table 5

### Sheet: Table 5
Table 5: Functional principal component scores. The first three principal component scores that represent 99% of the variance between samples.
FOV	Pretreatment.IO	FPC1	FPC2	FPC3
RCC3_2	Treatment Naive	-0.0642331	0.0534731	0.00407003
RCC3_4	Treatment Naive	-0.151778	-0.0831528	-0.0622572
RCC3_6	Treatment Naive	-0.321678	0.0426598	-0.0152164
RCC3_10	Treatment Naive	-0.151402	-0.113643	-0.0129713
RCC4_2	Received IO	-0.000127827	-0.0226612	0.0027676
RCC4_4	Received IO	0.196314	0.00446739	0.00192802
RCC4_6	Received IO	0.124652	-0.0167942	0.025164
RCC4_8	Received IO	0.384169	-0.0127783	-0.0111993
RCC4_18	Received IO	0.0298273	-0.031845	0.0543406
RCC5_2	Received IO	0.432327	-0.0171593	-0.00498045
RCC5_4	Treatment Naive	-0.19657	0.0183712	0.0821291
RCC5_6	Treatment Naive	-0.00472371	0.112749	-0.0312487
RCC5_16	Treatment Naive	-0.284375	-0.0187062	-0.00519571
RCC5_18	Treatment Naive	0.00759792	0.0850195	-0.0273303
